# Accessory genomic epidemiology of co-circulating *Acinetobacter baumannii* clones

**DOI:** 10.1101/2021.03.26.436874

**Authors:** Valeria Mateo-Estrada, José Luis Fernández-Vázquez, Julia Moreno-Manjón, Ismael L. Hernández-González, Eduardo Rodríguez-Noriega, Rayo Morfín-Otero, María Dolores Alcántar-Curiel, Santiago Castillo-Ramírez

**Affiliations:** Programa de Genómica Evolutiva, Centro de Ciencias Genómicas, Universidad Nacional Autónoma de México, Cuernavaca, México; Laboratorio de Infectología, Microbiología e Inmunología Clínicas, Unidad de Investigación en Medicina Experimental, Facultad de Medicina, Universidad Nacional Autónoma de México, Ciudad de México, México; Hospital Civil de Guadalajara Fray Antonio Alcalde e Instituto de Patología Infecciosa y Experimental, Centro Universitario de Ciencias de la Salud, Universidad de Guadalajara, Guadalajara, Jalisco, México; Laboratorio de Bacteriología Médica, Posgrado en Ciencias Quimicobiológicas, Escuela Nacional de Ciencias Biológicas, Instituto Politécnico Nacional, Carpio y Plan de Ayala SN, Ciudad de México, México

**Keywords:** Genomic epidemiology, bacterial clones, transmission dynamics, accessory genome, *Acinetobacter baumannii*, molecular epidemiology

## Abstract

*A. baumannii* has become one of the most important multidrug resistant nosocomial pathogens all over the world. Nonetheless, very little is known about the diversity of *A. baumannii* lineages co-existing in hospital settings. Here, using whole-genome sequencing, epidemiological data and antimicrobial susceptibility tests, we uncover the transmission dynamics of extensive and multidrug resistant *A. baumannii* in a tertiary hospital for a decade. Our core genome phylogeny of almost 300 genomes suggests that there were several introductions of lineages from international clone 2 into the hospital. The molecular dating analysis shows that these introductions happened between 2004 and 2015. Furthermore, using the accessory genome, we show that these lineages were extensively disseminated across many wards in the hospital. Our results demonstrate that accessory genome variation can be a very powerful tool for conducting genomic epidemiology. We anticipate future studies employing the accessory genome as a phylogenomic marker over very short microevolutionary scales.
