## Supplementay Table 1 for "Accessory genomic epidemiology of co-circulating *Acinetobacter baumannii* clones"

### Sheet: Hoja 2
General information					Genome quality			Metadata			Genotype		HCG collected metadata			Assembly statistics
Number	Strain	Newly sequenced	Biosample	Assembly accession	Completeness	Contamination	Genome status	Isolation date	Geographic location	Isolation source	ST (Oxford)	ST (Pasteur)	Medical ward	Host sex	Host age	Contigs	Contigs > 500bp	N50	L50	Genome size (bp)	Coverage	%GC	Number of genes
1	Ab-HCG0307-1	yes	SAMN16321009		99.98	0.61		05-Mar-2007	Mexico	blood	208	2	nephrology	female	70 years	119	51	178110	7	3935173	64.8729	38.95	3689
2	Ab-HCG0807-2	yes	SAMN16321010		99.98	0.61		27-Aug-2007	Mexico	blood	208	2	intensive care unit	male	21 years	93	54	164315	7	3935656	70.1423	38.95	3691
3	Ab-HCG1107-3	yes	SAMN16321011		99.98	0.61		09-Nov-2007	Mexico	respiratory tract secretions	208	2	nephrology	male	22 years	57	36	263184	6	3917334	70.77	38.95	3683
4	Ab-HCG1107-4	yes	SAMN16321012		99.98	0.61		27-Nov-2007	Mexico	other secretions	208	2	intensive care unit	female	19 years	90	53	160815	8	3936532	70.2212	38.95	3695
5	Ab-HCG1207-5	yes	SAMN16321013		99.98	0.61		10-Dec-2007	Mexico	respiratory tract secretions	208	2	internal medicine	male	28 years	94	47	210773	7	3935977	65.3789	38.95	3694
6	Ab-HCG1207-6	yes	SAMN16321014		99.98	0.61		19-Dec-2007	Mexico	respiratory tract secretions	208	2	intensive care unit	female	33 years	102	48	164315	8	3934972	69.0846	38.94	3695
7	Ab-HCG1207-7	yes	SAMN16321015		99.98	0.61		24-Dec-2007	Mexico	wound secretions	208	2	intensive care unit	male	27 years	93	52	164589	8	3937168	79.806	38.95	3696
8	Ab-HCG1207-8	yes	SAMN16321016		99.98	0.61		25-Dec-2007	Mexico	central venous access devices	208	2	hematology	male	81 years	107	43	210730	7	3934613	74.2521	38.95	3693
9	Ab-HCG1207-9	yes	SAMN16321017		99.98	0.61		26-Dec-2007	Mexico	respiratory tract secretions	208	2	pediatrics	female	11 years	96	49	161490	9	3971503	75.3909	38.96	3741
10	Ab-HCG0108-10	yes	SAMN16321018		99.98	0.61		01-Jan-2008	Mexico	other secretions	208	2	intensive care unit	female	37 years	119	58	210766	7	3980552	96.8406	38.95	3752
11	Ab-HCG0908-12	yes	SAMN16321019		99.98	0.61		18-Sep-2008	Mexico	other fluids	417	2	infectology	male	44 years	130	77	147232	9	4030377	77.1131	38.86	3825
12	Ab-HCG0708-13	yes	SAMN16321020		99.98	0.61		26-Jul-2008	Mexico	wound secretions	417	2	infectology	male	24 years	122	62	178110	8	3953676	74.5983	38.83	3716
13	Ab-HCG0708-14	yes	SAMN16321021		99.98	0.61		31-Jul-2008	Mexico	wound secretions	208	2	HIV unit	female	40 years	96	57	169642	8	3983913	71.7524	38.95	3750
14	Ab-HCG0808-15	yes	SAMN16321022		99.98	0.61		02-Aug-2008	Mexico	intra-abdominal secretions	417	2	general surgery	male	56 years	136	80	164853	8	4024006	70.4024	38.85	3807
15	Ab-HCG0808-16	yes	SAMN16321023		99.98	0.61		10-Aug-2008	Mexico	wound secretions	417	2	infectology	male	69 years	111	63	149701	9	3991578	66.6354	38.85	3777
16	Ab-HCG0808-17	yes	SAMN16321024		99.98	0.61		05-Aug-2008	Mexico	wound secretions	208	2	infectology	female	65 years	104	60	160815	9	3984422	83.4342	38.95	3749
17	Ab-HCG0808-18	yes	SAMN16321025		99.98	0.61		05-Augt-2008	Mexico	respiratory tract secretions	417	2	gastrology	male	54 years	122	74	148211	9	4030655	87.9869	38.86	3825
18	Ab-HCG0808-19	yes	SAMN16321026		99.98	0.61		11-Aug-2008	Mexico	wound secretions	417	2	general surgery	male	24 years	103	54	178110	8	3953739	88.2571	38.83	3718
19	Ab-HCG0808-20	yes	SAMN16321027		99.98	0.61		13-Aug-2008	Mexico	wound secretions	417	2	general surgery	male	25 years	132	78	150863	9	3961589	67.0807	38.95	3733
20	Ab-HCG0808-21	yes	SAMN16321028		99.98	0.61		25-Aug-2008	Mexico	central venous access devices	417	2	intensive care unit	male	50 years	131	64	150863	9	3922094	72.1127	38.94	3680
21	Ab-HCG0808-22	yes	SAMN16321029		99.98	0.61		27-Aug-2008	Mexico	wound secretions	417	2	infectology	male	69 years	128	80	149701	9	4025891	87.6543	38.86	3811
22	Ab-HCG0908-23	yes	SAMN16321030		99.98	0.61		18-Sep-2008	Mexico	other fluids	417	2	infectology	male	44 years	116	68	167708	8	4028578	89.8299	38.85	3824
23	Ab-HCG0908-24	yes	SAMN16321031		99.98	0.61		19-Sep-2008	Mexico	wound secretions	417	2	intensive care unit	male	40 years	109	65	150863	9	3923705	84.0529	38.94	3680
24	Ab-HCG0908-25	yes	SAMN16321032		99.98	0.61		26-Sep-2008	Mexico	blood	417	2	general surgery	male	17 years	127	75	165587	8	3960347	107.17	38.95	3733
25	Ab-HCG0908-26	yes	SAMN16321033		99.98	0.61		28-Sep-2008	Mexico	central venous access devices	417	2	internal medicine	female	55 years	123	61	150863	9	3920884	113.855	38.94	3679
26	Ab-HCG0908-27	yes	SAMN16321034		99.98	0.61		30-Sep-2008	Mexico	central venous access devices	417	2	gastrology	male	75 years	99	58	164852	8	3992386	101.693	38.85	3779
27	Ab-HCG1008-28	yes	SAMN16321035		99.98	0.61		27-Oct-2008	Mexico	wound secretions	417	2	infectology	male	60 years	151	76	150863	9	3959100	100.592	38.94	3728
28	Ab-HCG1108-29	yes	SAMN16321036		99.98	0.61		08-Nov-2008	Mexico	central venous access devices	417	2	general surgery	male	19 years	134	83	144908	9	4031156	70.8673	38.85	3826
29	Ab-HCG1108-30	yes	SAMN16321037		99.98	0.61		08-Nov-2008	Mexico	respiratory tract secretions	417	2	general surgery	male	19 years	128	74	147772	9	3961759	99.0967	38.95	3734
30	Ab-HCG1108-31	yes	SAMN16321038		99.98	0.61		16-Nov-2008	Mexico	central venous access devices	417	2	general surgery	male	19 years	122	79	147772	10	4032566	99.0369	38.86	3826
31	Ab-HCG1108-32	yes	SAMN16321039		99.98	0.61		19-Nov-2008	Mexico	respiratory tract secretions	417	2	general surgery	male	20 years	134	75	165587	8	3960643	91.5237	38.95	3731
32	Ab-HCG1108-33	yes	SAMN16321040		99.98	0.61		24-Nov-2008	Mexico	respiratory tract secretions	417	2	general surgery	male	66 years	116	66	150863	9	3923550	110.403	38.94	3683
33	Ab-HCG1208-34	yes	SAMN16321041		99.98	0.61		06-Dec-2008	Mexico	cerebrospinal fluid	417	2	infectology	female	35 years	124	77	165587	8	3962659	110.827	38.95	3732
34	Ab-HCG1208-35	yes	SAMN16321042		99.98	0.61		30-Dec-2008	Mexico	other secretions	417	2	intensive care unit	male	35 years	133	79	150863	9	3961977	99.6534	38.95	3731
35	Ab-HCG0109-36	yes	SAMN16321043		99.98	0.61		01-Jan-2009	Mexico	intra-abdominal secretions	417	2	proctology	male	74 years	128	77	137226	9	4031818	87.5482	38.86	3827
36	Ab-HCG0109-37	yes	SAMN16321044		99.98	0.61		03-Jan-2009	Mexico	central venous access devices	417	2	general surgery	male	71 years	145	77	129275	10	4030857	93.9919	38.85	3825
37	Ab-HCG0109-38	yes	SAMN16321045		99.98	0.61		10-Jan-2009	Mexico	blood	417	2	internal medicine	male	34 years	113	76	150863	9	4033703	110.69	38.86	3829
38	Ab-HCG0109-39	yes	SAMN16321046		99.98	0.61		12-Jan-2009	Mexico	central venous access devices	417	2	internal medicine	male	74 years	145	77	150863	9	4031545	99.8282	38.85	3825
39	Ab-HCG0109-40	yes	SAMN16321047		99.98	0.61		15-Jan-2009	Mexico	intra-abdominal secretions	417	2	general surgery	male	18 years	123	76	165587	8	3962515	99.7127	38.95	3732
40	Ab-HCG0109-41	yes	SAMN16321048		99.98	0.61		15-Jan-2009	Mexico	other secretions	417	2	intensive care unit	male	35 years	136	79	150863	9	3961244	89.3389	38.95	3732
41	Ab-HCG0109-42	yes	SAMN16321049		99.98	0.61		19-Jan-2009	Mexico	blood	417	2	internal medicine	male	34 years	138	78	147772	10	4031410	98.7634	38.85	3828
42	Ab-HCG0209-44	yes	SAMN16321050		99.98	0.61		04-Feb-2009	Mexico	other fluids	417	2	general surgery	male	47 years	131	86	142170	10	4035114	84.685	38.85	3831
43	Ab-HCG0209-45	yes	SAMN16321051		99.98	0.61		20-Feb-2009	Mexico	respiratory tract secretions	417	2	general surgery	female	22 years	129	76	150863	9	4032276	90.3836	38.85	3825
44	Ab-HCG0309-46	yes	SAMN16321052		99.98	0.61		09-Mar-2009	Mexico	blood	417	2	gastrology	male	52 years	130	82	129274	11	4032675	80.8813	38.85	3825
45	Ab-HCG0309-47	yes	SAMN16321053		99.98	0.61		28-Mar-2009	Mexico	wound secretions	417	2	general surgery	male	16 years	145	79	150863	9	4031950	86.8419	38.85	3825
46	Ab-HCG0409-48	yes	SAMN16321054		99.98	0.61		11-Apr-2009	Mexico	central venous access devices	417	2	general surgery	male	31 years	143	85	126881	10	3926467	73.9668	38.94	3677
47	Ab-HCG0509-49	yes	SAMN16321055		99.98	0.61		08-May-2009	Mexico	wound secretions	417	2	internal medicine	male	42 years	158	89	142170	10	4041091	75.3018	38.86	3837
48	Ab-HCG0709-50	yes	SAMN16321056		99.98	0.61		28-Jul-2009	Mexico	respiratory tract secretions	417	2	general surgery	male	54 years	152	91	129274	10	3940854	93.1605	38.93	3689
49	Ab-HCG0909-51	yes	SAMN16321057		99.98	0.61		25-Sep-2009	Mexico	other secretions	417	2	internal medicine	female	55 years	137	88	119454	10	3928498	83.7412	38.94	3685
50	Ab-HCG1110-52	yes	SAMN16321058		99.59	0.61		11-Nov-2010	Mexico	blood	417	2	oncology	female	59 years	145	87	178433	7	3995431	74.6391	38.97	3755
51	Ab-HCG0511-53	yes	SAMN16321059		99.98	0.61		26-May-2011	Mexico	wound secretions	369	2	general surgery	male	36 years	161	71	210766	7	4058318	80.5883	38.85	3850
52	Ab-HCG0611-54	yes	SAMN16321060		99.98	0.61		03-Jun-2011	Mexico	other secretions	208	2	infectology	female	37 years	109	52	210773	7	4007549	99.797	38.85	3787
53	Ab-HCG0911-55	yes	SAMN16321061		99.98	0.61		05-Sep-2011	Mexico	urine	208	2	intensive care unit	male	44 years	104	52	178110	7	3970285	76.4493	38.85	3762
54	Ab-HCG0911-56	yes	SAMN16321062		99.98	0.61		07-Sep-2011	Mexico	respiratory tract secretions	208	2	infectology	female	30 years	122	64	147772	8	4010356	79.689	38.85	3792
55	Ab-HCG0911-57	yes	SAMN16321063		99.98	0.61		08-Sep-2011	Mexico	blood	208	2	intensive care unit	female	51 years	102	54	178110	7	3970840	65.9311	38.85	3759
56	Ab-HCG0911-58	yes	SAMN16321064		99.98	0.61		08-Sep-2011	Mexico	wound secretions	369	2	traumatology and orthopedics	male	48 years	145	84	147772	9	4064699	69.4311	38.83	3858
57	Ab-HCG0911-59	yes	SAMN16321065		99.98	0.61		19-Sep-2011	Mexico	blood	208	2	general surgery	male	40 years	91	50	210787	7	3902552	82.8385	38.96	3663
58	Ab-HCG0911-60	yes	SAMN16321066		99.98	0.61		20-Sep-2011	Mexico	central venous access devices	208	2	hematology	male	21 years	110	53	178110	7	3901253	76.6955	38.95	3664
59	Ab-HCG0911-61	yes	SAMN16321067		99.98	0.61		21-Sep-2011	Mexico	blood	208	2	internal medicine	female	71 years	112	55	210787	7	3901551	67.7819	38.95	3661
60	Ab-HCG0911-62	yes	SAMN16321068		99.98	0.61		24-Sep-2011	Mexico	blood	208	2	general surgery	male	61 years	117	56	178110	7	3970263	77.7242	38.85	3754
61	Ab-HCG1011-64	yes	SAMN16321069		99.98	0.61		21-Oct-2011	Mexico	urine	369	2	general surgery	male	42 years	143	72	171546	9	4047866	59.3533	38.85	3841
62	Ab-HCG0216-65	yes	SAMN16321070		99.98	0.61		12-Feb-2016	Mexico	blood	136	2	intensive care unit	female	71 years	116	73	148182	8	4025083	60.9224	38.83	3795
63	Ab-HCG0216-66	yes	SAMN16321071		99.98	0.61		17-Feb-2016	Mexico	blood	136	2	intensive care unit	female	21 years	140	71	147232	8	4024230	72.3524	38.83	3795
64	Ab-HCG0216-67	yes	SAMN16321072		99.98	0.61		20-Feb-2016	Mexico	respiratory tract secretions	136	2	intensive care unit	female	45 years	115	69	164007	7	4026245	75.8316	38.83	3796
65	Ab-HCG0316-68	yes	SAMN16321073		99.96	0.61		06-Mar-2016	Mexico	urine	136	2	internal medicine	male	79 years	114	73	147232	8	4025698	88.0103	38.83	3797
66	Ab-HCG0516-70	yes	SAMN16321074		99.98	0.61		16-May-2016	Mexico	respiratory tract secretions	369	2	internal medicine	female	49 years	143	73	147232	8	4024579	83.0693	38.82	3794
67	Ab-HCG0516-71	yes	SAMN16321075		99.98	0.61		12-May-2016	Mexico	wound secretions	208	2	intensive care unit	male	39 years	95	48	178109	7	3851366	77.9144	38.95	3597
68	Ab-HCG0616-72	yes	SAMN16321076		99.98	0.61		20-Jun-2016	Mexico	urine	208	2	internal medicine	female	29 years	121	54	178110	7	3853854	90.2173	38.96	3586
69	Ab-HCG0716-73	yes	SAMN16321077		99.98	0.61		14-Jul-2016	Mexico	cerebrospinal fluid	369	2	neurology	female	14 years	115	73	164247	7	4025438	86.8668	38.82	3792
70	Ab-HCG0216-81	yes	SAMN16321078		99.98	0.61		24-Feb-2016	Mexico	respiratory tract secretions	136	2	neurology	male	78 years	115	76	164007	7	4025624	89.6534	38.83	3794
71	Ab-HCG1016-83	yes	SAMN16321079		99.98	0.61		07-Oct-2016	Mexico	blood	208	2	general surgery	female	83 years	93	46	173229	8	3881823	89.0267	38.94	3646
72	Ab-HCG1217-84	yes	SAMN16321080		99.98	0.63		06-Dec-2017	Mexico	blood	136	2	general surgery	male	Unknown	130	80	156421	8	4041030	80.4701	38.81	3810
73	Ab-HCG1217-85	yes	SAMN16321081		99.98	0.63		07-Dec-2017	Mexico	blood	136	2	internal medicine	male	Unknown	128	82	164007	8	4043667	78.7803	38.82	3817
74	4300STDY7045693	no	SAMEA104305189	GCA_900494495.1	99.98	0.63	Scaffold	2016	Thailand	missing	208	2	---	---	---	---	---	---	---	---	---	---	---
75	4300STDY7045699	no	SAMEA104305195	GCA_900494805.1	99.98	0.63	Scaffold	2016	Thailand	missing	208	2	---	---	---	---	---	---	---	---	---	---	---
76	4300STDY7045711	no	SAMEA104305207	GCA_900494965.1	99.98	0.63	Scaffold	2016	Thailand	missing	208	2	---	---	---	---	---	---	---	---	---	---	---
77	4300STDY7045712	no	SAMEA104305208	GCA_900494945.1	99.96	1.31	Scaffold	2016	Thailand	missing	208	2	---	---	---	---	---	---	---	---	---	---	---
78	4300STDY7045713	no	SAMEA104305209	GCA_900494895.1	99.98	0.63	Scaffold	2016	Thailand	missing	208	2	---	---	---	---	---	---	---	---	---	---	---
79	4300STDY7045736	no	SAMEA104305232	GCA_900495215.1	99.98	1.31	Scaffold	2016	Thailand	missing	208	2	---	---	---	---	---	---	---	---	---	---	---
80	4300STDY7045760	no	SAMEA104305256	GCA_900495525.1	99.98	1.03	Scaffold	2016	Thailand	missing	208	2	---	---	---	---	---	---	---	---	---	---	---
81	4300STDY7045843	no	SAMEA104305338	GCA_900496305.1	99.98	0.63	Scaffold	2016	Thailand	missing	208	2	---	---	---	---	---	---	---	---	---	---	---
82	4300STDY7045855	no	SAMEA104305350	GCA_900496375.1	99.98	0.63	Scaffold	2016	Thailand	missing	208	2	---	---	---	---	---	---	---	---	---	---	---
83	4300STDY7045858	no	SAMEA104305353	GCA_900496355.1	99.98	0.68	Scaffold	2016	Thailand	missing	208	2	---	---	---	---	---	---	---	---	---	---	---
84	4300STDY7045878	no	SAMEA104305378	GCA_900496635.1	99.98	0.63	Scaffold	2016	Thailand	missing	208	2	---	---	---	---	---	---	---	---	---	---	---
85	4300STDY7045901	no	SAMEA104305394	GCA_900496795.1	99.98	0.63	Scaffold	2016	Thailand	missing	208	2	---	---	---	---	---	---	---	---	---	---	---
86	4300STDY7045903	no	SAMEA104305396	GCA_900496915.1	99.98	0.68	Scaffold	2016	Thailand	missing	208	2	---	---	---	---	---	---	---	---	---	---	---
87	WM99c	no	SAMEA1466079	GCA_900117945.2	99.75	0.61	Scaffold	1999	Australia	missing	208	2	---	---	---	---	---	---	---	---	---	---	---
88	F27	no	SAMEA1876480	GCA_900478085.2	99.98	0.61	Scaffold	2002	Australia	missing	208	2	---	---	---	---	---	---	---	---	---	---	---
89	F29	no	SAMEA1876481	GCA_900477765.2	99.98	0.61	Scaffold	2002	Australia	missing	208	2	---	---	---	---	---	---	---	---	---	---	---
90	F26	no	SAMEA1876482	GCA_900477965.2	99.98	0.61	Scaffold	2000	Australia	missing	208	2	---	---	---	---	---	---	---	---	---	---	---
91	F22	no	SAMEA1876483	GCA_900477935.2	99.95	0.61	Scaffold	2002	Australia	missing	208	2	---	---	---	---	---	---	---	---	---	---	---
92	F19	no	SAMEA1876484	GCA_900477955.2	99.94	0.61	Scaffold	2002	Australia	missing	208	2	---	---	---	---	---	---	---	---	---	---	---
93	K9	no	SAMEA1876486	GCA_900477755.2	99.78	0.61	Scaffold	2002	Australia	missing	208	2	---	---	---	---	---	---	---	---	---	---	---
94	NIPH 2061	no	SAMN01828175	GCA_000368225.1	99.98	0.61	Scaffold	2003	Czech Republic	I.V. Cannula	208	2	---	---	---	---	---	---	---	---	---	---	---
95	BIDMC 56	no	SAMN02581277	GCA_000692095.1	99.59	0.61	Scaffold	2013	USA	urine	208	2	---	---	---	---	---	---	---	---	---	---	---
96	Ab11111	no	SAMN02596915	GCA_000297915.1	99.59	0.61	Scaffold	missing	missing	missing	208	2	---	---	---	---	---	---	---	---	---	---	---
97	BJ7	no	SAMN02911269	GCA_000787335.1	99.98	0.63	Scaffold	2012	China	sputum	208	2	---	---	---	---	---	---	---	---	---	---	---
98	2011BJAB2	no	SAMN03068184	GCA_000805305.1	99.98	0.63	Scaffold	2011	China	sputum	208	2	---	---	---	---	---	---	---	---	---	---	---
99	2011BJAB5	no	SAMN03068189	GCA_000804975.1	99.98	0.63	Scaffold	2011	China	blood	208	2	---	---	---	---	---	---	---	---	---	---	---
100	2011BJAB6	no	SAMN03068190	GCA_000805275.1	99.98	0.63	Scaffold	2011	China	abdominal fluid	208	2	---	---	---	---	---	---	---	---	---	---	---
101	2011BJAB7	no	SAMN03068191	GCA_000804645.1	99.98	0.96	Scaffold	2011	China	sputum	369	2	---	---	---	---	---	---	---	---	---	---	---
102	2011BJAB8	no	SAMN03068192	GCA_000804985.1	99.9	0.63	Scaffold	2011	China	sputum	208	2	---	---	---	---	---	---	---	---	---	---	---
103	2011HNAB1	no	SAMN03068246	GCA_000805125.1	99.98	0.61	Scaffold	2011	China	sputum	208	2	---	---	---	---	---	---	---	---	---	---	---
104	2005JSAB1	no	SAMN03068249	GCA_000804795.1	99.59	0.61	Scaffold	2005	China	sputum	208	2	---	---	---	---	---	---	---	---	---	---	---
105	2011SHAB1	no	SAMN03068253	GCA_000804815.1	99.59	0.63	Scaffold	2011	China	blood	208	2	---	---	---	---	---	---	---	---	---	---	---
106	2011SDAB1	no	SAMN03068256	GCA_000804805.1	99.85	1.03	Scaffold	2011	China	sputum	369	2	---	---	---	---	---	---	---	---	---	---	---
107	2011SDAB2	no	SAMN03068257	GCA_000804825.1	99.98	0.63	Scaffold	2011	China	abdominal fluid	208	2	---	---	---	---	---	---	---	---	---	---	---
108	2011SDAB3	no	SAMN03068258	GCA_000804875.1	99.98	0.98	Scaffold	2011	China	blood	369	2	---	---	---	---	---	---	---	---	---	---	---
109	2011LNAB3	no	SAMN03068263	GCA_000805195.1	99.98	0.96	Scaffold	2011	China	blood	369	2	---	---	---	---	---	---	---	---	---	---	---
110	2005LNAB4	no	SAMN03068264	GCA_000804905.1	99.98	0.61	Scaffold	2005	China	sputum	208	2	---	---	---	---	---	---	---	---	---	---	---
111	2011ZJAB3	no	SAMN03068268	GCA_000805225.1	99.98	0.63	Scaffold	2011	China	blood	208	2	---	---	---	---	---	---	---	---	---	---	---
112	1153_ABAU	no	SAMN03197109	GCA_001052775.1	99.98	0.61	Scaffold	missing	USA	missing	208	2	---	---	---	---	---	---	---	---	---	---	---
113	J65	no	SAMN03418024	GCA_000966495.1	99.98	0.61	Scaffold	2010	Japan	missing	208	2	---	---	---	---	---	---	---	---	---	---	---
114	J133	no	SAMN03418025	GCA_000966525.1	99.98	0.61	Scaffold	2010	Japan	missing	208	2	---	---	---	---	---	---	---	---	---	---	---
115	ISAB51	no	SAMN03765510	GCA_003352485.1	99.98	0.63	Scaffold	2010	Taiwan	blood	208	2	---	---	---	---	---	---	---	---	---	---	---
116	MDRAB55	no	SAMN03765518	GCA_003352605.1	99.98	0.61	Scaffold	2009	Taiwan	blood	208	2	---	---	---	---	---	---	---	---	---	---	---
117	MDRAB7	no	SAMN03765520	GCA_003352735.1	99.75	0.63	Scaffold	2010	Taiwan	blood	208	2	---	---	---	---	---	---	---	---	---	---	---
118	SPU6	no	SAMN03765521	GCA_003352665.1	99.19	0.26	Scaffold	2009	Taiwan	sputum	208	2	---	---	---	---	---	---	---	---	---	---	---
119	AbMDR-GLH1	no	SAMN04005085	GCA_001541875.1	99.92	0.61	Scaffold	27-Jan-2011	Spain	tracheobronchial aspirate	208	187	---	---	---	---	---	---	---	---	---	---	---
120	AbMDR-GLH2	no	SAMN04005086	GCA_001541455.1	99.98	1.44	Scaffold	03-Feb-2011	Spain	tracheobronchial aspirate	208	745	---	---	---	---	---	---	---	---	---	---	---
121	AbMDR-GLH3	no	SAMN04005087	GCA_001541425.1	99.92	0.61	Scaffold	04-Feb-2011	Spain	tracheobronchial aspirate	208	187	---	---	---	---	---	---	---	---	---	---	---
122	AbMDR-GLH4	no	SAMN04005088	GCA_001541775.1	99.98	0.61	Scaffold	03-May-2011	Spain	tracheobronchial aspirate	208	745	---	---	---	---	---	---	---	---	---	---	---
123	AbMDR-GLH8	no	SAMN04005092	GCA_001541705.1	99.52	0.61	Scaffold	15-Mar-2011	Spain	tracheobronchial aspirate	208	187	---	---	---	---	---	---	---	---	---	---	---
124	AbMDR-GLH9	no	SAMN04005093	GCA_001541725.1	99.13	0.78	Scaffold	25-Apr-2011	Spain	tracheobronchial aspirate	208	187	---	---	---	---	---	---	---	---	---	---	---
125	AbMDR-GLH10	no	SAMN04005094	GCA_001541765.1	99.59	0.61	Scaffold	17-Jan-2011	Spain	tracheobronchial aspirate	208	187	---	---	---	---	---	---	---	---	---	---	---
126	AbMDR-GLH11	no	SAMN04005095	GCA_001541795.1	99.52	1.48	Scaffold	24-Jan-2011	Spain	tracheobronchial aspirate	208	187	---	---	---	---	---	---	---	---	---	---	---
127	2015ZJAB7	no	SAMN04376872	GCA_001617915.1	99.59	0.63	Scaffold	04-Jan-2013	China	drain fluid	208	2	---	---	---	---	---	---	---	---	---	---	---
128	2015ZJAB8	no	SAMN04376873	GCA_001617945.1	99.59	0.63	Scaffold	14-Jan-2014	China	drain fluid	208	2	---	---	---	---	---	---	---	---	---	---	---
129	XH506	no	SAMN04745386	GCA_001863335.1	99.59	1.09	Scaffold	20-Jun-2014	China	sputum	208	2	---	---	---	---	---	---	---	---	---	---	---
130	XH507	no	SAMN04745387	GCA_001863405.1	99.92	0.8	Scaffold	14-Sep-2014	China	sputum	208	2	---	---	---	---	---	---	---	---	---	---	---
131	XH546	no	SAMN04745397	GCA_001863615.1	99.59	0.63	Scaffold	17-Aug-2014	China	sputum	208	2	---	---	---	---	---	---	---	---	---	---	---
132	XH549	no	SAMN04745400	GCA_001863545.1	99.98	0.63	Scaffold	2014	China	sputum	208	2	---	---	---	---	---	---	---	---	---	---	---
133	XH550	no	SAMN04745401	GCA_001864015.1	99.98	0.63	Scaffold	2014	China	sputum	208	2	---	---	---	---	---	---	---	---	---	---	---
134	XH667	no	SAMN04745428	GCA_001863865.1	99.59	0.61	Scaffold	2015	China	sputum	208	2	---	---	---	---	---	---	---	---	---	---	---
135	XH671	no	SAMN04745432	GCA_001863855.1	99.98	0.61	Scaffold	2015	China	sputum	208	2	---	---	---	---	---	---	---	---	---	---	---
136	XH672	no	SAMN04745433	GCA_001864395.1	99.98	0.61	Scaffold	2015	China	sputum	208	2	---	---	---	---	---	---	---	---	---	---	---
137	XH684	no	SAMN04745445	GCA_001864565.1	99.98	0.63	Scaffold	2012	China	sputum	208	2	---	---	---	---	---	---	---	---	---	---	---
138	XH698	no	SAMN04745455	GCA_001864755.1	99.98	0.61	Scaffold	2013	China	sputum	208	2	---	---	---	---	---	---	---	---	---	---	---
139	XH706	no	SAMN04745461	GCA_001863955.1	99.98	0.61	Scaffold	2014	China	sputum	208	2	---	---	---	---	---	---	---	---	---	---	---
140	XH727	no	SAMN04745478	GCA_001861385.1	99.59	0.63	Scaffold	2013	China	sputum	208	2	---	---	---	---	---	---	---	---	---	---	---
141	XH728	no	SAMN04745479	GCA_001861435.1	99.59	0.66	Scaffold	2014	China	sputum	208	2	---	---	---	---	---	---	---	---	---	---	---
142	XH733	no	SAMN04745484	GCA_001862385.1	99.98	0.62	Scaffold	2013	China	sputum	208	880	---	---	---	---	---	---	---	---	---	---	---
143	XH747	no	SAMN04745497	GCA_001861545.1	99.98	0.64	Scaffold	2013	China	sputum	208	2	---	---	---	---	---	---	---	---	---	---	---
144	XH748	no	SAMN04745498	GCA_001862555.1	98.76	0.31	Scaffold	2013	China	sputum	208	2	---	---	---	---	---	---	---	---	---	---	---
145	XH804	no	SAMN04745534	GCA_001863065.1	99.59	0.63	Scaffold	2014	China	sputum	208	2	---	---	---	---	---	---	---	---	---	---	---
146	XH823	no	SAMN04745540	GCA_001861785.1	99.98	0.63	Scaffold	2013	China	sputum	208	2	---	---	---	---	---	---	---	---	---	---	---
147	XH835	no	SAMN04745546	GCA_001863225.1	99.98	0.73	Scaffold	2014	China	sputum	208	2	---	---	---	---	---	---	---	---	---	---	---
148	XH780	no	SAMN04745550	GCA_001861865.1	99.19	0.61	Scaffold	2013	China	sputum	208	2	---	---	---	---	---	---	---	---	---	---	---
149	XH839	no	SAMN04745556	GCA_001861975.1	99.98	0.63	Scaffold	2012	China	sputum	208	2	---	---	---	---	---	---	---	---	---	---	---
150	XH840	no	SAMN04745557	GCA_001863315.1	98.8	1.07	Scaffold	2012	China	sputum	369	2	---	---	---	---	---	---	---	---	---	---	---
151	CU060707	no	SAMN05003718	GCA_001700395.1	99.98	1.47	Scaffold	2007	USA	blood	208	2	---	---	---	---	---	---	---	---	---	---	---
152	HJ01	no	SAMN05173197	GCA_001661665.1	99.98	0.63	Scaffold	2013	China	kidney preservation fluid	208	2	---	---	---	---	---	---	---	---	---	---	---
153	HJ07	no	SAMN05173231	GCA_001680185.1	99.19	0.63	Scaffold	2013	China	kidney preservation fluid	208	2	---	---	---	---	---	---	---	---	---	---	---
154	HJ08	no	SAMN05173233	GCA_001680195.1	98.8	0.63	Scaffold	2013	China	kidney preservation fluid	208	2	---	---	---	---	---	---	---	---	---	---	---
155	HJ13	no	SAMN05177791	GCA_001680305.1	99.98	0.61	Scaffold	2014	China	kidney preservation fluid	208	2	---	---	---	---	---	---	---	---	---	---	---
156	Ab49_GEIH-2010	no	SAMN06100271	GCA_001950165.1	99.47	0.71	Scaffold	2010	Spain	missing	208	2	---	---	---	---	---	---	---	---	---	---	---
157	A13	no	SAMN06218435	GCA_001951035.1	99.59	0.63	Scaffold	missing	China	sputum	208	2	---	---	---	---	---	---	---	---	---	---	---
158	SSMA8	no	SAMN06650259	GCA_002237955.1	99.98	0.82	Scaffold	2013	South Korea	clean voided urine	208	2	---	---	---	---	---	---	---	---	---	---	---
159	AB46	no	SAMN07251701	GCA_002277515.1	99.59	0.64	Scaffold	2015	China	sputum	208	2	---	---	---	---	---	---	---	---	---	---	---
160	AB52	no	SAMN07251702	GCA_002277715.1	99.59	0.63	Scaffold	2015	China	sputum	208	2	---	---	---	---	---	---	---	---	---	---	---
161	AB54	no	SAMN07251703	GCA_002277505.1	99.59	1.22	Scaffold	2015	China	sputum	208	2	---	---	---	---	---	---	---	---	---	---	---
162	AB56	no	SAMN07251704	GCA_002277485.1	99.59	0.63	Scaffold	2015	China	vaginal secretion	208	2	---	---	---	---	---	---	---	---	---	---	---
163	AB72	no	SAMN07251705	GCA_002277705.1	99.54	0.63	Scaffold	2015	China	sputum	208	2	---	---	---	---	---	---	---	---	---	---	---
164	AB73	no	SAMN07251706	GCA_002277675.1	99.19	0.63	Scaffold	2015	China	sputum	208	2	---	---	---	---	---	---	---	---	---	---	---
165	AB74	no	SAMN07251707	GCA_002277655.1	99.59	0.63	Scaffold	2015	China	arteriovenous catheter	208	2	---	---	---	---	---	---	---	---	---	---	---
166	AB75	no	SAMN07251708	GCA_002277645.1	99.98	2.84	Scaffold	2015	China	sputum	208	2	---	---	---	---	---	---	---	---	---	---	---
167	AB81	no	SAMN07251710	GCA_002277635.1	99.59	1.1	Scaffold	2015	China	sputum	208	2	---	---	---	---	---	---	---	---	---	---	---
168	AB88	no	SAMN07251711	GCA_002277445.1	99.59	0.64	Scaffold	2015	China	sputum	208	2	---	---	---	---	---	---	---	---	---	---	---
169	AB89	no	SAMN07251712	GCA_002277435.1	99.59	0.63	Scaffold	2015	China	sputum	208	2	---	---	---	---	---	---	---	---	---	---	---
170	AB91	no	SAMN07251713	GCA_002277385.1	99.59	0.68	Scaffold	2015	China	sputum	208	2	---	---	---	---	---	---	---	---	---	---	---
171	AB96	no	SAMN07251714	GCA_002277405.1	99.59	0.69	Scaffold	2015	China	umbilical cord secretions	208	2	---	---	---	---	---	---	---	---	---	---	---
172	AB99	no	SAMN07251715	GCA_002277365.1	99.59	0.63	Scaffold	2015	China	umbilical cord secretions	208	2	---	---	---	---	---	---	---	---	---	---	---
173	AB100	no	SAMN07251716	GCA_002277355.1	99.59	1.22	Scaffold	2015	China	sputum	208	2	---	---	---	---	---	---	---	---	---	---	---
174	AB101	no	SAMN07251717	GCA_002277605.1	99.59	0.63	Scaffold	2015	China	bile	208	2	---	---	---	---	---	---	---	---	---	---	---
175	AB108	no	SAMN07251718	GCA_002277325.1	99.59	0.68	Scaffold	2015	China	sputum	208	2	---	---	---	---	---	---	---	---	---	---	---
176	AB112	no	SAMN07251719	GCA_002277285.1	99.59	0.73	Scaffold	2015	China	sputum	208	2	---	---	---	---	---	---	---	---	---	---	---
177	AB118	no	SAMN07251720	GCA_002277315.1	99.59	0.65	Scaffold	2015	China	pus	208	2	---	---	---	---	---	---	---	---	---	---	---
178	AB134	no	SAMN07251721	GCA_002277275.1	99.98	0.73	Scaffold	2015	China	sputum	208	2	---	---	---	---	---	---	---	---	---	---	---
179	AB147	no	SAMN07251722	GCA_002277235.1	99.19	2	Scaffold	2015	China	sputum	208	2	---	---	---	---	---	---	---	---	---	---	---
180	AB156	no	SAMN07251723	GCA_002277585.1	99.59	0.89	Scaffold	2015	China	sputum	208	2	---	---	---	---	---	---	---	---	---	---	---
181	AB161	no	SAMN07251724	GCA_002277225.1	99.59	0.63	Scaffold	2015	China	sputum	208	2	---	---	---	---	---	---	---	---	---	---	---
182	AB162	no	SAMN07251725	GCA_002277215.1	99.59	0.63	Scaffold	2015	China	sputum	208	2	---	---	---	---	---	---	---	---	---	---	---
183	AB165	no	SAMN07251726	GCA_002277185.1	99.47	0.63	Scaffold	2015	China	arteriovenous catheter	208	2	---	---	---	---	---	---	---	---	---	---	---
184	AB172	no	SAMN07251728	GCA_002277175.1	99.54	1.95	Scaffold	2015	China	sputum	208	2	---	---	---	---	---	---	---	---	---	---	---
185	AB173*	no	SAMN07251729	GCA_002277145.1	99.59	0.77	Scaffold	2015	China	sputum	208	2	---	---	---	---	---	---	---	---	---	---	---
186	AB174	no	SAMN07251730	GCA_002277535.1	99.59	0.64	Scaffold	2015	China	sputum	208	2	---	---	---	---	---	---	---	---	---	---	---
187	S2	no	SAMN07977764	GCA_002951015.1	99.54	0.61	Scaffold	2011	USA	BAL	208	2	---	---	---	---	---	---	---	---	---	---	---
188	R2	no	SAMN07977765	GCA_002950995.1	99.98	0.61	Scaffold	2011	USA	BAL	208	2	---	---	---	---	---	---	---	---	---	---	---
189	S3	no	SAMN07977766	GCA_002950975.1	99.59	0.64	Scaffold	2011	USA	BAL	208	2	---	---	---	---	---	---	---	---	---	---	---
190	R4	no	SAMN07977769	GCA_002951415.1	99.98	0.63	Scaffold	2011	USA	bronch wash	208	2	---	---	---	---	---	---	---	---	---	---	---
191	R5	no	SAMN07977771	GCA_002950915.1	99.59	0.63	Scaffold	2012	USA	BAL	208	2	---	---	---	---	---	---	---	---	---	---	---
192	S7	no	SAMN07977774	GCA_002951335.1	99.59	0.64	Scaffold	2010	USA	BAL	208	2	---	---	---	---	---	---	---	---	---	---	---
193	R7	no	SAMN07977775	GCA_002951315.1	99.98	0.61	Scaffold	2010	USA	bronch wash	208	2	---	---	---	---	---	---	---	---	---	---	---
194	R9	no	SAMN07977779	GCA_002951235.1	99.98	0.66	Scaffold	2011	USA	BAL	208	2	---	---	---	---	---	---	---	---	---	---	---
195	S11	no	SAMN07977782	GCA_002950795.1	99.98	0.61	Scaffold	2015	USA	BAL	208	2	---	---	---	---	---	---	---	---	---	---	---
196	R11	no	SAMN07977783	GCA_002950755.1	99.98	0.61	Scaffold	2015	USA	sputum	208	2	---	---	---	---	---	---	---	---	---	---	---
197	S13	no	SAMN07977786	GCA_002950675.1	99.98	0.61	Scaffold	2015	USA	bronch wash	208	2	---	---	---	---	---	---	---	---	---	---	---
198	R13	no	SAMN07977787	GCA_002950655.1	99.98	0.61	Scaffold	2015	USA	sputum	208	2	---	---	---	---	---	---	---	---	---	---	---
199	S14	no	SAMN07977788	GCA_002950615.1	99.98	0.63	Scaffold	2015	USA	bronch wash	208	2	---	---	---	---	---	---	---	---	---	---	---
200	S15	no	SAMN07977790	GCA_002951175.1	99.98	0.63	Scaffold	2008	USA	BAL	208	2	---	---	---	---	---	---	---	---	---	---	---
201	S17	no	SAMN07977794	GCA_002951135.1	99.98	0.61	Scaffold	2010	USA	sput	208	2	---	---	---	---	---	---	---	---	---	---	---
202	R17	no	SAMN07977795	GCA_002950545.1	99.98	0.71	Scaffold	2010	USA	sput	208	2	---	---	---	---	---	---	---	---	---	---	---
203	AB-HZ-S90	no	SAMN08471741	GCA_006367575.1	99.98	0.61	Scaffold	2013	China	sputum	208	2	---	---	---	---	---	---	---	---	---	---	---
204	AB-HZ-S91	no	SAMN08471742	GCA_006366595.1	99.59	0.61	Scaffold	2013	China	sputum	208	2	---	---	---	---	---	---	---	---	---	---	---
205	AB1	no	SAMN08619566	GCA_003007655.1	99.59	0.63	Scaffold	2012	China	blood	136	2	---	---	---	---	---	---	---	---	---	---	---
206	AB12	no	SAMN08619577	GCA_003007195.1	99.59	0.63	Scaffold	2015	China	blood	369	2	---	---	---	---	---	---	---	---	---	---	---
207	AB13	no	SAMN08619578	GCA_003007145.1	99.98	0.63	Scaffold	2012	China	blood	136	2	---	---	---	---	---	---	---	---	---	---	---
208	Ab2	no	SAMN08939906	GCA_003072095.1	99.96	1.05	Scaffold	missing	China	missing	208	2	---	---	---	---	---	---	---	---	---	---	---
209	ABAY11005	no	SAMN09095544	GCA_009737595.1	99.98	0.61	Scaffold	2011	South Korea	blood	208	2	---	---	---	---	---	---	---	---	---	---	---
210	ABAY11010	no	SAMN09095549	GCA_009737505.1	99.98	0.61	Scaffold	2011	South Korea	blood	369	2	---	---	---	---	---	---	---	---	---	---	---
211	ABAY12014	no	SAMN09095568	GCA_009736755.1	99.98	2.32	Scaffold	2012	South Korea	blood	208	2	---	---	---	---	---	---	---	---	---	---	---
212	ABAY12015	no	SAMN09095569	GCA_009736765.1	99.98	0.61	Scaffold	2012	South Korea	blood	208	2	---	---	---	---	---	---	---	---	---	---	---
213	ABAY12016	no	SAMN09095570	GCA_009736745.1	99.98	0.61	Scaffold	2012	South Korea	blood	208	2	---	---	---	---	---	---	---	---	---	---	---
214	ABAY13005	no	SAMN09095578	GCA_009736565.1	99.98	0.61	Scaffold	2013	South Korea	blood	208	2	---	---	---	---	---	---	---	---	---	---	---
215	ABAY13010	no	SAMN09095583	GCA_009736485.1	99.59	0.61	Scaffold	2013	South Korea	blood	369	2	---	---	---	---	---	---	---	---	---	---	---
216	AB7	no	SAMN09667775	GCA_003336085.1	99.92	0.61	Scaffold	2011	Hong Kong	missing	208	2	---	---	---	---	---	---	---	---	---	---	---
217	AB8	no	SAMN09667776	GCA_003336075.1	98.83	0.84	Scaffold	2003	Hong Kong	missing	208	2	---	---	---	---	---	---	---	---	---	---	---
218	AB10	no	SAMN09667777	GCA_003336045.1	99.52	0.61	Scaffold	2000	Hong Kong	missing	208	2	---	---	---	---	---	---	---	---	---	---	---
219	MH7	no	SAMN09667783	GCA_003335945.1	99.98	0.96	Scaffold	2013	China	missing	369	2	---	---	---	---	---	---	---	---	---	---	---
220	AB_152	no	SAMN10248937	GCA_003941125.1	99.98	0.63	Scaffold	2016	Pakistan	alcohol foam dispenser	208	2	---	---	---	---	---	---	---	---	---	---	---
221	AB_029	no	SAMN10249010	GCA_003941795.1	99.95	0.64	Scaffold	2016	Pakistan	bedside light switch	208	2	---	---	---	---	---	---	---	---	---	---	---
222	AB_147	no	SAMN10249024	GCA_003941195.1	99.98	0.63	Scaffold	2016	Pakistan	bedside light switch	208	2	---	---	---	---	---	---	---	---	---	---	---
223	AB_369	no	SAMN10249029	GCA_003939465.1	99.98	0.63	Scaffold	2016	Pakistan	bedside light switch	208	2	---	---	---	---	---	---	---	---	---	---	---
224	AB_US_10	no	SAMN10249063	GCA_003940325.1	99.49	0.61	Scaffold	2016	USA	bedside rail	208	2	---	---	---	---	---	---	---	---	---	---	---
225	AB_US_2	no	SAMN10249084	GCA_003939385.1	99.92	0.61	Scaffold	2016	USA	bedside rail	208	2	---	---	---	---	---	---	---	---	---	---	---
226	AB_368	no	SAMN10249093	GCA_003939505.1	99.98	0.63	Scaffold	2016	Pakistan	bedside rail	208	2	---	---	---	---	---	---	---	---	---	---	---
227	AB_025	no	SAMN10249097	GCA_003941815.1	99.85	0.63	Scaffold	2016	Pakistan	nursing call button	208	2	---	---	---	---	---	---	---	---	---	---	---
228	ABAY04001	no	SAMN10410693	GCA_009738015.1	99.98	1.33	Scaffold	2004	South Korea	blood	208	2	---	---	---	---	---	---	---	---	---	---	---
229	E0	no	SAMN10618169	GCA_007113875.1	99.98	0.79	Scaffold	2018	China	environment	136	2	---	---	---	---	---	---	---	---	---	---	---
230	O1-3	no	SAMN10618172	GCA_007113795.1	99.98	0.7	Scaffold	2018	China	sputum	136	2	---	---	---	---	---	---	---	---	---	---	---
231	O1-4	no	SAMN10618173	GCA_007113785.1	99.98	1.22	Scaffold	2018	China	sputum	208	2	---	---	---	---	---	---	---	---	---	---	---
232	O1-5	no	SAMN10618174	GCA_007113765.1	99.98	1.87	Scaffold	2018	China	sputum	136	2	---	---	---	---	---	---	---	---	---	---	---
233	O2-4	no	SAMN10618181	GCA_006937725.1	99.59	0.73	Scaffold	2018	China	sputum	208	2	---	---	---	---	---	---	---	---	---	---	---
234	RCS6	no	SAMN10716701	GCA_006369815.1	99.59	0.63	Scaffold	2018	France	urines	208	2	---	---	---	---	---	---	---	---	---	---	---
235	Ab191	no	SAMN11584437	GCA_005784875.1	99.98	0.63	Scaffold	2018	China	sputamentum	208	2	---	---	---	---	---	---	---	---	---	---	---
236	Ab8	no	SAMN11584443	GCA_005784965.1	99.98	0.63	Scaffold	2013	China	sputamentum	136	2	---	---	---	---	---	---	---	---	---	---	---
237	Ab9	no	SAMN11584444	GCA_005785025.1	99.98	0.86	Scaffold	2013	China	faces	136	2	---	---	---	---	---	---	---	---	---	---	---
238	Ab16	no	SAMN11584450	GCA_005785125.1	99.98	0.63	Scaffold	2013	China	sputamentum	208	2	---	---	---	---	---	---	---	---	---	---	---
239	Ab21	no	SAMN11584453	GCA_005785215.1	99.98	0.63	Scaffold	2013	China	sputamentum	208	2	---	---	---	---	---	---	---	---	---	---	---
240	Ab23	no	SAMN11584658	GCA_005784435.1	99.98	0.63	Scaffold	2013	China	sputamentum	208	2	---	---	---	---	---	---	---	---	---	---	---
241	Ab50	no	SAMN11584675	GCA_005784835.1	99.98	0.63	Scaffold	2014	China	blood	136	2	---	---	---	---	---	---	---	---	---	---	---
242	Ab55	no	SAMN11603656	GCA_005785675.1	99.98	0.63	Scaffold	2014	China	sputamentum	136	2	---	---	---	---	---	---	---	---	---	---	---
243	Ab67	no	SAMN11603660	GCA_005785605.1	99.98	0.63	Scaffold	2014	China	sputamentum	136	2	---	---	---	---	---	---	---	---	---	---	---
244	Ab68	no	SAMN11603661	GCA_005785575.1	99.98	0.63	Scaffold	2014	China	sputamentum	136	2	---	---	---	---	---	---	---	---	---	---	---
245	Ab70	no	SAMN11603662	GCA_005785555.1	99.98	0.63	Scaffold	2014	China	sputamentum	136	2	---	---	---	---	---	---	---	---	---	---	---
246	Ab75	no	SAMN11603663	GCA_005785545.1	99.98	0.63	Scaffold	2014	China	sputamentum	208	2	---	---	---	---	---	---	---	---	---	---	---
247	Ab87	no	SAMN11603668	GCA_005785415.1	99.98	0.63	Scaffold	2014	China	catheter liquid	136	2	---	---	---	---	---	---	---	---	---	---	---
248	Ab88	no	SAMN11603669	GCA_005785445.1	99.98	0.88	Scaffold	2014	China	sputamentum	136	2	---	---	---	---	---	---	---	---	---	---	---
249	Ab91	no	SAMN11603671	GCA_005785385.1	99.98	0.63	Scaffold	2015	China	sputamentum	208	2	---	---	---	---	---	---	---	---	---	---	---
250	AB107	no	SAMN11607746	GCA_005786065.1	99.98	0.63	Scaffold	2015	China	ear secretions	136	2	---	---	---	---	---	---	---	---	---	---	---
251	AB111	no	SAMN11607747	GCA_005786015.1	99.98	0.63	Scaffold	2015	China	pyogenic fluids	136	2	---	---	---	---	---	---	---	---	---	---	---
252	AB113	no	SAMN11607748	GCA_005785995.1	99.98	0.63	Scaffold	2015	China	ascitic fluid	136	2	---	---	---	---	---	---	---	---	---	---	---
253	AB115	no	SAMN11607749	GCA_005785985.1	99.98	0.63	Scaffold	2015	China	blood	136	2	---	---	---	---	---	---	---	---	---	---	---
254	AB116	no	SAMN11607750	GCA_005786005.1	99.98	0.63	Scaffold	2015	China	skin damage	136	2	---	---	---	---	---	---	---	---	---	---	---
255	AB117	no	SAMN11607751	GCA_005785965.1	99.98	0.63	Scaffold	2015	China	sputamentum	208	2	---	---	---	---	---	---	---	---	---	---	---
256	AB119	no	SAMN11607752	GCA_005785945.1	99.98	0.63	Scaffold	2015	China	sputamentum	208	2	---	---	---	---	---	---	---	---	---	---	---
257	AB120	no	SAMN11607753	GCA_005785865.1	99.98	0.63	Scaffold	2015	China	catheter liquid	208	2	---	---	---	---	---	---	---	---	---	---	---
258	AB133	no	SAMN11607756	GCA_005785885.1	99.98	0.63	Scaffold	2015	China	sputamentum	208	2	---	---	---	---	---	---	---	---	---	---	---
259	AB139	no	SAMN11607759	GCA_005785785.1	99.98	0.63	Scaffold	2015	China	sputamentum	208	2	---	---	---	---	---	---	---	---	---	---	---
260	AB143	no	SAMN11607761	GCA_005785775.1	99.98	0.63	Scaffold	2015	China	blood	208	2	---	---	---	---	---	---	---	---	---	---	---
261	AB159	no	SAMN11607767	GCA_005786425.1	99.98	0.63	Scaffold	2015	China	blood	208	2	---	---	---	---	---	---	---	---	---	---	---
262	AB166	no	SAMN11607770	GCA_005786335.1	99.98	0.63	Scaffold	2017	China	sputamentum	136	2	---	---	---	---	---	---	---	---	---	---	---
263	AB167	no	SAMN11607771	GCA_005786365.1	99.98	0.82	Scaffold	2017	China	sputamentum	136	2	---	---	---	---	---	---	---	---	---	---	---
264	AB168	no	SAMN11607772	GCA_005786305.1	99.98	0.82	Scaffold	2017	China	sputamentum	136	2	---	---	---	---	---	---	---	---	---	---	---
265	AB169	no	SAMN11607773	GCA_005786315.1	99.98	0.63	Scaffold	2018	China	sputamentum	136	2	---	---	---	---	---	---	---	---	---	---	---
266	AB170	no	SAMN11607774	GCA_005786285.1	99.98	0.63	Scaffold	2018	China	sputamentum	136	2	---	---	---	---	---	---	---	---	---	---	---
267	AB173	no	SAMN11607776	GCA_005786205.1	99.98	0.63	Scaffold	2018	China	sputamentum	136	2	---	---	---	---	---	---	---	---	---	---	---
268	AB175	no	SAMN11607778	GCA_005786215.1	99.98	0.63	Scaffold	2018	China	blood	136	2	---	---	---	---	---	---	---	---	---	---	---
269	AB176	no	SAMN11607779	GCA_005786185.1	99.98	0.63	Scaffold	2018	China	sputamentum	136	2	---	---	---	---	---	---	---	---	---	---	---
270	AB182	no	SAMN11607783	GCA_005786115.1	99.98	0.82	Scaffold	2018	China	venous duct	136	2	---	---	---	---	---	---	---	---	---	---	---
271	AB183	no	SAMN11607784	GCA_005786595.1	99.98	0.63	Scaffold	2018	China	sputamentum	136	2	---	---	---	---	---	---	---	---	---	---	---
272	AB184	no	SAMN11607785	GCA_005786545.1	99.94	0.63	Scaffold	2018	China	sputamentum	136	2	---	---	---	---	---	---	---	---	---	---	---
273	AB186	no	SAMN11607787	GCA_005786585.1	99.98	0.63	Scaffold	2018	China	sputamentum	136	2	---	---	---	---	---	---	---	---	---	---	---
274	20881	no	SAMN12205772	GCA_007999985.1	99.98	0.69	Scaffold	2017	China	sputum	208	2	---	---	---	---	---	---	---	---	---	---	---
275	20883	no	SAMN12205774	GCA_007999945.1	99.98	0.7	Scaffold	2017	China	sputum	208	2	---	---	---	---	---	---	---	---	---	---	---
276	20821	no	SAMN12205775	GCA_007999955.1	99.98	3.39	Scaffold	2017	China	sputum	136	2	---	---	---	---	---	---	---	---	---	---	---
277	20822	no	SAMN12205776	GCA_007999855.1	99.98	0.66	Scaffold	2017	China	sputum	136	2	---	---	---	---	---	---	---	---	---	---	---
278	20823	no	SAMN12205777	GCA_007999905.1	99.98	2.17	Scaffold	2017	China	sputum	136	2	---	---	---	---	---	---	---	---	---	---	---
279	20824	no	SAMN12205778	GCA_007999885.1	99.98	1.06	Scaffold	2017	China	sputum	136	2	---	---	---	---	---	---	---	---	---	---	---
280	20825	no	SAMN12205779	GCA_007999845.1	99.98	0.65	Scaffold	2017	China	sputum	136	2	---	---	---	---	---	---	---	---	---	---	---
281	20826	no	SAMN12205780	GCA_007999875.1	99.98	0.86	Scaffold	2017	China	sputum	136	2	---	---	---	---	---	---	---	---	---	---	---
282	20827	no	SAMN12205781	GCA_007999815.1	99.98	1.06	Scaffold	2017	China	sputum	136	2	---	---	---	---	---	---	---	---	---	---	---
283	20828	no	SAMN12205782	GCA_007999805.1	99.98	2.3	Scaffold	2017	China	sputum	136	2	---	---	---	---	---	---	---	---	---	---	---
284	20829	no	SAMN12205783	GCA_007999755.1	99.98	1.98	Scaffold	2017	China	sputum	136	2	---	---	---	---	---	---	---	---	---	---	---
285	208210	no	SAMN12205784	GCA_007999765.1	99.98	0.63	Scaffold	2017	China	sputum	136	2	---	---	---	---	---	---	---	---	---	---	---
286	208211	no	SAMN12205785	GCA_007999725.1	99.98	0.73	Scaffold	2017	China	sputum	136	2	---	---	---	---	---	---	---	---	---	---	---
287	208212	no	SAMN12205786	GCA_007999745.1	99.98	0.63	Scaffold	2017	China	sputum	136	2	---	---	---	---	---	---	---	---	---	---	---
288	208213	no	SAMN12205787	GCA_007999705.1	99.98	0.85	Scaffold	2017	China	sputum	136	2	---	---	---	---	---	---	---	---	---	---	---
289	208214	no	SAMN12205788	GCA_007999665.1	99.98	3.21	Scaffold	2017	China	sputum	136	2	---	---	---	---	---	---	---	---	---	---	---
290	2093	no	SAMN12205793	GCA_007999585.1	99.98	1.11	Scaffold	2017	China	sputum	136	2	---	---	---	---	---	---	---	---	---	---	---
291	L9	no	SAMN12712225	GCA_008629945.1	99.98	0.94	Scaffold	2014	China	sputamentum	136	2	---	---	---	---	---	---	---	---	---	---	---
292	L40	no	SAMN12712239	GCA_008629755.1	99.98	1.26	Scaffold	2014	China	sputamentum	136	2	---	---	---	---	---	---	---	---	---	---	---
293	P14	no	SAMN12714259	GCA_008630265.1	99.98	1.65	Scaffold	2014	China	blood	136	2	---	---	---	---	---	---	---	---	---	---	---
294	TR_2016_35	no	SAMN13066391	GCA_009760325.1	99.98	0.63	Scaffold	2016	Greece	blood	208	2	---	---	---	---	---	---	---	---	---	---	---
295	PU_2016_41	no	SAMN13066396	GCA_009760525.1	99.98	0.63	Scaffold	2016	Greece	blood	208	2	---	---	---	---	---	---	---	---	---	---	---
296	SI_2017_63	no	SAMN13066414	GCA_009759985.1	99.98	0.63	Scaffold	2017	Greece	bronchial secretions	208	2	---	---	---	---	---	---	---	---	---	---	---
297	SI_2017_66	no	SAMN13066416	GCA_009759935.1	99.98	0.63	Scaffold	2017	Greece	pleural fluid	208	2	---	---	---	---	---	---	---	---	---	---	---
298	2015ZJAB15	no	SAMN13496549	GCA_009753915.1	99.98	0.61	Scaffold	2014	China	sputum	208	2	---	---	---	---	---	---	---	---	---	---	---
299	2015ZJAB16	no	SAMN13496550	GCA_009753885.1	99.98	0.61	Scaffold	2014	China	sputum	208	2	---	---	---	---	---	---	---	---	---	---	---
