## Supplementary Table 2 for "Accessory genomic epidemiology of co-circulating *Acinetobacter baumannii* clones"

### Sheet: Hoja 1
Strain	Amikacin (AMK)		Gentamicin (GEN)		Cefotaxime (CTX)		Cefepime (FEP)		Levofloxacin (LVX)		Tetracycline (TET)		Imipenem (IPM)		Meropenem (MEM)
	Category	MIC μg/mL	Category	MIC μg/mL	Category	MIC μg/mL	Category	MIC μg/mL	Category	MIC μg/mL	Category	MIC μg/mL	Category	MIC μg/mL	Category	MIC μg/mL
Ab-HCG0307-1	R	>128	R	>128	R	>128	I	16	R	16	R	>128	I	4	S	2
Ab-HCG0807-2	R	>128	R	>128	R	>128	R	32	R	16	R	>128	I	4	S	2
Ab-HCG1107-3	S	4	R	64	R	>128	I	16	S	2	R	>128	I	4	R	8
Ab-HCG1107-4	R	>128	R	>128	R	>128	R	32	R	8	R	>128	R	128	R	>128
Ab-HCG1207-5	R	>128	R	>128	R	>128	R	64	R	16	R	>128	R	128	R	>128
Ab-HCG1207-6	R	>128	R	>128	R	>128	R	64	R	16	R	>128	R	>128	R	>128
Ab-HCG1207-7	R	>128	R	>128	R	>128	R	32	R	16	R	>128	R	128	R	>128
Ab-HCG1207-8	R	>128	R	>128	R	>128	R	32	R	16	R	>128	R	128	R	>128
Ab-HCG1207-9	R	>128	R	>128	R	>128	R	32	R	8	R	>128	R	128	R	>128
Ab-HCG0108-10	R	>128	R	>128	R	>128	R	32	R	16	R	>128	R	64	R	128
Ab-HCG0908-12	R	>128	R	>128	R	>128	R	32	R	16	R	>128	R	>128	R	>128
Ab-HCG0708-13	R	>128	R	>128	R	>128	R	64	R	16	R	>128	R	>128	R	>128
Ab-HCG0708-14	R	>128	R	>128	R	>128	R	64	R	16	R	>128	R	128	R	128
Ab-HCG0808-15	R	>128	R	>128	R	>128	R	64	R	8	R	64	R	>128	R	>128
Ab-HCG0808-16	R	>128	R	>128	S	1	S	0.5	R	8	R	64	R	64	R	128
Ab-HCG0808-17	R	>128	R	>128	R	>128	R	64	R	32	R	>128	R	64	R	128
Ab-HCG0808-18	R	>128	R	>128	R	>128	R	64	R	32	R	128	R	>128	R	>128
Ab-HCG0808-19	R	>128	R	>128	R	>128	R	64	R	32	R	128	R	>128	R	>128
Ab-HCG0808-20	R	>128	R	>128	R	>128	R	64	R	32	R	64	R	>128	R	>128
Ab-HCG0808-21	R	>128	R	>128	R	>128	R	64	R	16	R	64	R	>128	R	>128
Ab-HCG0808-22	R	>128	R	>128	R	>128	R	64	R	32	R	64	R	128	R	>128
Ab-HCG0908-23	R	>128	R	>128	R	>128	R	64	R	16	R	64	R	128	R	>128
Ab-HCG0908-24	R	>128	R	>128	R	>128	R	128	R	16	R	128	R	128	R	>128
Ab-HCG0908-25	R	>128	R	>128	R	>128	R	128	R	32	R	64	R	>128	R	>128
Ab-HCG0908-26	R	>128	R	>128	R	>128	R	64	R	16	R	64	R	>128	R	>128
Ab-HCG0908-27	R	>128	R	>128	R	>128	R	64	R	32	R	64	R	>128	R	>128
Ab-HCG1008-28	R	>128	R	>128	R	>128	R	128	R	16	R	64	R	>128	R	>128
Ab-HCG1108-29	R	>128	R	>128	R	64	R	64	R	16	R	64	R	128	R	>128
Ab-HCG1108-30	R	>128	R	>128	R	>128	R	64	R	16	R	64	R	>128	R	>128
Ab-HCG1108-31	R	>128	R	>128	R	64	R	64	R	16	R	64	R	>128	R	>128
Ab-HCG1108-32	R	>128	R	>128	R	>128	R	128	R	16	R	64	R	>128	R	>128
Ab-HCG1108-33	R	>128	R	>128	R	>128	R	64	R	16	R	64	R	128	R	>128
Ab-HCG1208-34	R	>128	R	>128	R	>128	R	32	R	16	R	32	R	128	R	>128
Ab-HCG1208-35	R	>128	R	>128	R	>128	R	64	R	16	R	64	R	128	R	>128
Ab-HCG0109-36	R	>128	R	>128	R	>128	R	128	R	16	R	32	R	128	R	>128
Ab-HCG0109-37	R	>128	R	>128	R	>128	R	32	R	8	R	32	R	128	R	>128
Ab-HCG0109-38	R	>128	R	>128	R	>128	R	64	R	16	R	32	R	128	R	>128
Ab-HCG0109-39	R	>128	R	>128	R	>128	R	64	R	>128	R	32	R	128	R	>128
Ab-HCG0109-40	R	>128	R	>128	R	>128	R	64	R	>128	R	64	R	128	R	>128
Ab-HCG0109-41	R	>128	R	>128	R	>128	R	64	R	>128	R	64	R	>128	R	>128
Ab-HCG0109-42	R	>128	R	>128	R	>128	R	64	R	>128	R	64	R	>128	R	>128
Ab-HCG0109-43	S	8	S	0.5	R	>128	R	64	R	>128	R	16	R	128	R	>128
Ab-HCG0209-44	R	>128	R	>128	R	>128	R	64	R	>128	R	64	R	128	R	>128
Ab-HCG0209-45	R	>128	R	>128	R	>128	R	64	R	>128	R	64	R	>128	R	>128
Ab-HCG0309-46	R	>128	R	>128	R	>128	R	32	R	>128	R	64	R	>128	R	>128
Ab-HCG0309-47	R	>128	R	>128	R	64	R	>128	R	>128	R	128	R	>128	R	>128
Ab-HCG0409-48	R	>128	R	>128	R	>128	R	128	R	>128	R	128	R	>128	R	>128
Ab-HCG0509-49	R	>128	R	>128	R	>128	R	128	R	>128	R	64	R	128	R	>128
Ab-HCG0709-50	R	>128	R	>128	R	>128	R	128	R	>128	R	128	R	>128	R	>128
Ab-HCG0909-51	R	>128	R	>128	R	>128	R	64	R	>128	R	64	R	128	R	128
Ab-HCG1110-52	R	>128	R	>128	R	>128	R	32	R	>128	R	>128	R	128	R	64
Ab-HCG0511-53	R	>128	R	>128	R	>128	R	32	R	>128	R	>128	R	16	R	64
Ab-HCG0611-54	R	>128	R	>128	R	>128	R	64	R	>128	R	>128	R	16	R	8
Ab-HCG0911-55	R	>128	R	>128	R	>128	I	16	R	>128	R	>128	R	64	R	64
Ab-HCG0911-56	R	>128	R	>128	R	>128	R	64	R	>128	R	>128	R	16	R	8
Ab-HCG0911-57	R	>128	R	>128	R	>128	I	16	R	8	R	>128	R	64	R	64
Ab-HCG0911-58	R	>128	R	>128	R	>128	R	128	R	8	R	128	R	8	R	8
Ab-HCG0911-59	R	64	R	16	R	>128	R	32	R	16	R	>128	R	32	R	64
Ab-HCG0911-60	R	>128	R	>128	R	>128	R	32	R	16	R	>128	R	64	R	64
Ab-HCG0911-61	R	>128	R	>128	R	>128	I	16	R	>128	R	>128	R	64	R	64
Ab-HCG0911-62	R	>128	R	>128	R	>128	R	64	R	>128	R	>128	R	64	R	64
Ab-HCG1011-63	R	>128	R	>128	R	>128	R	64	R	>128	R	>128	R	64	R	64
Ab-HCG1011-64	R	>128	R	>128	R	>128	R	128	R	8	R	>128	R	32	R	128
Ab-HCG0216-65	R	>128	R	>128	R	>128	I	16	R	8	R	>128	R	128	R	>128
Ab-HCG0216-66	R	>128	R	>128	R	>128	I	16	R	8	R	>128	R	128	R	>128
Ab-HCG0216-67	R	>128	R	>128	R	>128	I	16	R	8	R	>128	S	0.03	R	>128
Ab-HCG0316-68	R	>128	R	>128	R	>128	I	16	R	8	R	>128	R	128	R	>128
Ab-HCG0416-69	R	64	R	32	R	>128	R	64	R	8	R	128	R	32	R	128
Ab-HCG0516-70	R	>128	R	>128	R	>128	I	16	R	8	R	>128	R	128	R	128
Ab-HCG0516-71	R	>128	R	>128	R	>128	R	64	R	16	R	>128	R	32	R	32
Ab-HCG0616-72	R	>128	R	>128	R	>128	R	64	R	8	R	>128	R	16	R	32
Ab-HCG0716-73	R	>128	R	>128	R	>128	R	32	R	8	R	>128	R	>128	R	>128
Ab-HCG0216-81	R	>128	R	>128	R	>128	R	32	R	16	R	>128	R	>128	R	>128
Ab-HCG1016-83	R	>128	R	>128	R	>128	S	8	R	16	R	>128	R	64	R	64
Ab-HCG1217-84	R	>128	R	>128	R	>128	R	64	R	32	R	>128	R	128	R	128
Ab-HCG1217-85	R	>128	R	>128	R	>128	R	64	R	64	R	>128	R	128	R	>128
